# Plasticity of the primary metabolome in 241 cold grown *Arabidopsis thaliana* accessions and its relation to natural habitat temperature

**DOI:** 10.1101/2020.09.24.311092

**Authors:** Jakob Weiszmann, Pieter Clauw, Joanna Jagoda, Ilka Reichardt-Gomez, Stefanie Koemeda, Jakub Jez, Magnus Nordborg, Dirk Walther, Thomas Nägele, Wolfram Weckwerth

## Abstract

In the present study, 241 natural accessions of *Arabidopsis thaliana* were grown under two different temperature regimes, 16 °C and 6 °C, and growth parameters were recorded together with metabolite profiles to investigate the natural variation in metabolic responses and growth rates. Primary metabolism and growth rates of accessions significantly differed between accessions and both growth conditions. Relative growth rates showed high correlations to specific metabolite pools. Metabolic distances based on whole metabolite profiles were built from principal component centroids between both growth setups. Genomic prediction using ridge-regression best linear unbiased prediction (rrBLUP) revealed a significant prediction accuracy of metabolite profiles in both conditions and metabolic distances, which suggests a tight relationship between genome and primary metabolome. GWAS analysis revealed significantly associated SNPs for a number of metabolites, especially for fumarate metabolism at low temperature. A highly significant correlation was observed between metabolic distances and maximum temperature in the original growth habitat between January and March. Inverse data-driven modelling revealed that metabolic pathway regulation and metabolic reaction elasticities distinguish accessions originating from warm and cold growth habitats.
