## Supplementary material for "Plasticity of the primary metabolome in 241 cold grown *Arabidopsis thaliana* accessions and its relation to natural habitat temperature": S_Table2

### Sheet: FIG2 PCA_loadings
	PC1	PC2	PC3	PC4	PC5	PC6	PC7	PC8	PC9	PC10	PC11	PC12	PC13	PC14	PC15	PC16	PC17	PC18	PC19	PC20	PC21	PC22	PC23	PC24	PC25	PC26	PC27	PC28	PC29	PC30	PC31	PC32	PC33	PC34	PC35	PC36	PC37
Alanine	-0.217409	0.0114958	-0.0729768	0.0315759	-0.117817	0.112497	-0.128346	0.0862901	-0.337752	0.0415115	-0.020167	-0.0312989	0.341641	0.00810265	0.168154	-0.0560703	-0.00544023	-0.234808	0.0523456	0.0313906	0.109241	0.316493	-0.00629033	-0.399164	0.374278	0.0373531	0.265252	0.00526741	-0.141934	-0.0868998	-0.109103	-0.16391	-0.0356876	0.0953429	0.0880519	-0.0579548	-0.0161948
Asparagine	-0.121998	0.048269	-0.278787	-0.191923	-0.19281	0.122755	-0.0864101	-0.199498	0.0288347	-0.236031	0.0630517	0.127886	-0.355276	0.147938	0.32362	0.241455	-0.347052	0.0956501	0.00987486	-0.045785	0.244422	0.156316	0.0269869	-0.00792745	0.0240626	0.0618333	-0.091666	-0.166018	0.0936219	-0.0621216	-0.0671751	0.0429805	-0.232872	-0.206903	0.0868865	0.00237769	-0.00315481
Aspartic.acid	-0.225472	0.0839445	-0.156705	-0.146079	-0.00499993	0.0543791	-0.0696989	-0.000160204	0.0576937	-0.128001	0.0806737	-0.0333664	0.186266	-0.155133	-0.0771247	-0.0969202	0.185891	-0.0144246	-0.0125539	-0.0208878	-0.0714346	-0.364181	-0.0596243	-0.0583571	0.0896735	0.183362	-0.0368776	0.187962	0.25282	0.278179	0.20098	-0.267076	-0.297499	-0.333123	0.268881	-0.0240182	0.0562718
Butanoic.acid.4.amino.	-0.0872407	-0.113218	0.230104	-0.363971	0.162823	-0.0263368	-0.246795	-0.0766385	0.0317471	-0.0337306	-0.130206	-0.0454998	0.0733948	-0.0709842	-0.176407	-0.0998187	-0.364972	-0.184168	-0.30755	0.434112	4.43e-05	0.158073	0.236833	-0.0306651	-0.211236	-0.0756191	0.0270776	0.119618	-0.00898333	0.115008	-0.0331791	0.0382125	-0.0489393	-0.072159	0.0311665	-0.0138785	0.0727197
Citric.acid	-0.196396	0.129802	0.200587	-0.0610176	0.0979281	0.0312069	-0.228098	-0.00470725	0.107884	-0.123576	0.200833	-0.0587486	0.130517	-0.119186	-0.111563	0.0723419	-0.0221568	0.145356	-0.0605102	-0.142652	0.318469	-0.270732	0.1712	0.136339	-0.057645	0.210099	0.0259543	-0.0833085	-0.270253	-0.501446	-0.0353515	-0.22461	0.0651692	0.10386	0.0210578	0.0474926	-0.0339196
Fructose	-0.229255	0.0576984	0.0560399	-0.108579	0.205867	-0.0524667	0.190312	-0.0331572	0.199523	-0.0359534	-0.161276	-0.0285395	-0.0865174	-0.0727253	-0.252256	0.0871349	-0.0945169	0.00693447	0.170236	-0.197836	0.0407512	0.133732	-0.287158	-0.089652	0.117456	0.00616156	0.122986	-0.0579161	-0.152946	0.0726426	-0.0840579	0.0391112	0.00778466	-0.0179108	0.0185793	0.234941	0.61819
Fumaric.acid	-0.112803	-0.00565125	0.205606	0.267995	-0.0102804	0.164747	-0.0789084	-0.0659719	0.150901	-0.250892	-0.237442	0.685851	0.0393747	-0.0870263	0.0634975	-0.317231	0.0203113	0.104959	-0.155784	-0.0485595	-0.159164	0.0750434	-0.0501637	-0.0844671	0.0077574	0.0999347	-0.109957	-0.0493236	0.0147573	-0.0394998	-0.0503502	-0.0217016	0.000379472	0.0267565	-0.0161778	-0.00292295	0.00557155
Galactinol	-0.183211	0.198799	0.0942709	0.000563839	0.12666	-0.0939506	0.379417	0.0150811	0.107143	0.0747168	0.167903	0.0184917	0.0139574	0.142578	0.316786	0.0531044	-0.116996	-0.105283	-0.235361	0.120122	-0.126016	-0.186258	-0.0427587	-0.115575	-0.00753348	0.0750684	-0.00454423	-0.0301048	-0.0709579	-0.06884	0.0945148	0.0138839	0.0375558	0.0478074	-0.0840112	-0.579507	0.217311
Galactose	-0.0798143	-0.0914536	0.199245	-0.301437	0.121616	-0.158643	-0.180346	-0.156504	-0.0829135	0.0315449	-0.441821	-0.039312	0.133689	0.547428	0.257354	0.0674021	0.30207	0.167484	-0.0144697	-0.170978	-0.0141014	-0.100088	-0.0152139	0.0583403	0.0113515	-0.0196804	-0.0117237	0.0109781	-0.0183142	0.023994	-0.0108977	-0.0139204	-0.00737875	-0.00800914	0.00758797	-0.00290851	0.00296861
Glucose	-0.228855	0.0412113	0.0414957	-0.110059	0.223331	-0.0445726	0.181791	-0.0471872	0.181808	0.0505068	-0.22567	0.0112229	-0.172599	-0.0819161	-0.261625	0.0914637	-0.084207	-0.0028807	0.130211	-0.150447	0.0663593	0.172994	-0.133559	-0.0875473	0.0883161	0.0195014	0.0478362	0.103611	-0.028219	0.0243113	0.0563976	-0.0700766	0.0882867	-0.0621357	0.0721827	-0.274103	-0.64481
Glutamic.acid	-0.220701	0.0924273	-0.205132	-0.00122225	-0.119036	0.0282218	-0.212659	-0.0464779	2.92e-06	-0.159581	0.0238499	0.0163164	0.017	0.0614744	0.0510424	0.0528533	-0.107435	0.0212411	0.0981666	-0.0102828	-0.0192434	-0.0455648	-0.119082	-0.0542877	-0.282366	-0.119046	0.13103	0.146828	0.248129	0.123251	0.0750895	-0.219259	0.684058	0.11943	-0.102463	-0.015901	0.0720315
Glutamine	-0.156218	0.0551936	-0.347147	-0.192482	-0.115839	0.0450083	-0.0873285	-0.122907	0.0812971	-0.0746581	-0.00993173	0.0507408	-0.03291	-0.0693591	0.0228373	-0.0509692	-0.004315	0.0907693	0.0140379	0.0483012	-0.202948	-0.167622	0.0111029	0.0425713	0.104147	-0.0617366	-0.00299022	0.309162	-0.481294	0.122754	0.108974	0.227326	-0.157138	0.429732	-0.177715	0.0526763	-0.0818696
Glycine	-0.06218	-0.284372	-0.151646	0.148894	0.3337	0.0478562	-0.0463749	0.0461445	-0.131892	-0.115315	-0.0563113	0.0977804	0.0504305	0.0779656	-0.0490288	0.261575	-0.115981	-0.494092	0.159613	-0.226781	-0.0864747	-0.218578	0.144859	-0.19717	-0.166103	-0.0162772	-0.348486	0.0198599	0.0179473	-0.0877119	0.00872261	0.0295856	-0.0862361	0.0909556	-0.0586333	0.042969	0.00719346
Isoleucine	-0.162604	-0.237523	0.0762405	0.162231	-0.275647	-0.157115	0.0502514	0.104921	0.0400956	0.0385848	0.000961289	-0.03305	0.0734816	0.164043	-0.163262	0.15998	-0.285116	0.17739	-0.0728238	-0.0657976	-0.217947	-0.0136004	0.120448	0.106462	0.101656	0.037271	-0.0418842	-0.0747983	0.0730727	0.0593615	0.058943	0.00555556	0.0156306	0.334036	0.584747	-0.0207597	0.0228242
Lactic.acid	-0.115405	0.0589507	-0.0132022	0.176135	-0.0808775	-0.120596	-0.441564	0.069433	0.468621	0.546446	-0.0228295	0.053029	-0.160168	-0.103808	0.196871	0.153147	0.125427	-0.228496	-0.0426114	-0.0648544	-0.0244995	0.0555531	0.0265484	-0.0403909	-0.0826611	0.00735848	0.0748537	-0.0278392	-0.0210063	0.0658901	-0.00879154	-0.0409091	-0.0948287	-0.00770502	0.0282809	0.0223281	0.028348
Leucine	-0.132728	-0.264526	0.134691	-0.0619578	-0.33809	-0.246339	0.106837	0.0967567	0.0400614	0.0167922	0.0928901	0.0774594	0.0163447	0.0343919	-0.124996	0.0523856	-0.0824557	0.0967447	0.0355039	-0.0738497	-0.00521578	-0.00714452	0.186714	-0.0861089	0.107083	-0.121368	-0.140888	-0.137957	-0.123673	0.213225	0.0188742	-0.415349	-0.0752513	-0.131511	-0.5209	0.00227188	-0.0097246
Lysine	-0.0910728	-0.295197	0.0305474	-0.192582	0.0366135	-0.300631	0.0408679	-0.0400489	0.057035	-0.0560735	0.0431593	0.0454847	0.0684954	-0.375229	0.326738	-0.0962267	-0.00130794	0.106827	0.47432	0.102726	-0.25497	-0.0898706	0.0777891	-0.0232008	-0.074981	-0.0832139	0.166527	-0.0724575	0.0685588	-0.220825	-0.197784	0.115298	0.0206684	-0.0956748	0.0967292	-0.0454912	-0.0261215
Malic.acid	-0.200916	0.105409	0.21976	0.0411817	0.0656949	0.0468446	-0.157059	0.108984	0.136023	-0.181973	0.200915	-0.0978518	0.238576	-0.0887833	0.0554007	0.0652857	0.0488915	0.0737688	0.00325776	-0.119415	0.231375	-0.045676	0.0523718	-0.0580191	0.201383	-0.306567	-0.158656	-0.175272	0.1617	0.325098	-0.0854275	0.496745	0.0501328	0.04113	-0.0752532	-0.0654145	-0.0865234
Maltose	-0.180903	-0.0384695	0.199649	0.081628	0.0802078	0.00350647	-0.159904	-0.183825	-0.232012	0.182384	0.0791484	-0.186299	-0.417077	-0.00967648	0.0558992	-0.395436	-0.203737	-0.0565602	-0.007165	-0.081477	-0.0555769	-0.19776	-0.140341	0.0795548	0.351097	-0.153118	-0.177922	0.140116	0.186779	-0.107547	-0.087396	-0.0905375	0.00719348	0.0815362	-0.0553604	0.039105	0.0255548
Myo.Inositol	-0.246476	0.138912	0.00097738	-0.0592718	0.0451938	-0.00735872	0.10559	0.0102939	-0.050361	0.0773762	-0.0900533	0.00441675	0.0468884	-0.033095	-0.0532525	0.017766	0.0560782	0.0536932	0.0674974	0.121698	0.0166257	0.122351	0.0286728	0.0309756	-0.128575	0.0346874	0.118771	-0.186911	0.513536	-0.182606	0.29831	-0.00302406	-0.34048	0.419969	-0.27029	0.137205	-0.023379
Ornithine	-0.0436813	-0.183272	-0.190307	0.0217885	0.388724	-0.0772632	-0.124775	0.00928386	0.101292	0.122796	0.511469	0.297535	0.0629313	0.435205	-0.17348	-0.143155	0.0189059	0.151102	0.157367	0.148436	0.0454279	0.150387	-0.0202518	0.0836367	0.0953141	0.020466	0.122079	0.0658125	0.0301454	0.0202698	-0.0192791	-0.000465807	-0.0389336	-0.0306892	-0.0125368	-0.0231198	0.00327316
Oxoglutaric.acid	-0.129487	-0.0741205	0.194377	-0.246213	0.0229969	0.398827	-0.0410797	0.0876267	-0.0489385	-0.110587	0.302405	-0.096757	-0.188334	-0.0213625	-0.0022652	0.176952	0.266954	-0.0593571	-0.12193	-0.212322	-0.521627	0.280698	0.0675959	0.113702	-0.0295402	0.069155	0.0636822	-0.0363991	0.0155501	-0.00493168	-0.0937763	-0.0413517	0.0317394	-0.000371722	-0.0372296	-0.0164328	-0.0106268
Phenylalanine	-0.201273	-0.212038	-0.0284954	0.0576105	-0.217012	-0.0649124	0.0906931	0.0148179	-0.08082	-0.0161027	0.0865836	0.00455272	-0.0149706	0.0837352	-0.1481	-0.051423	0.0796906	-0.0603964	-0.285029	-0.117719	0.13214	-0.176596	-0.34534	-0.0716236	-0.374399	-0.0860793	0.282572	0.0942799	0.0477539	-0.0463002	-0.450454	0.138987	-0.225526	0.00683781	-0.038051	-0.0247584	-0.102217
Proline	-0.223826	0.143598	-0.0644456	0.0154542	-0.0730003	-0.0217323	-0.0147026	0.0665348	-0.0683471	0.0313761	-0.0621435	-0.0124816	0.276345	0.0410265	0.0360042	-0.0639904	-0.124753	-0.280138	0.154859	0.131279	-0.0939212	0.0920639	-0.303876	0.625121	-0.0413202	0.138006	-0.221888	-0.222229	-0.119454	0.0743221	-0.159675	-0.0304055	-0.0015039	-0.0878659	-0.0616015	-0.000592379	-0.0924958
Putrescine	-0.132845	-0.014402	-0.383325	-0.141622	-0.00875366	0.0385965	0.00691384	-0.0844071	0.025581	0.102789	-0.109635	0.0308281	-0.0715318	0.00996815	-0.26384	-0.0849504	0.242634	-0.0387525	-0.23134	0.184155	-0.115782	-0.162222	0.0746794	-0.109933	0.162066	-0.251509	-0.0888164	-0.544466	-0.0154808	-0.199396	-0.0569306	0.0345175	0.202092	-0.0935418	0.0835172	-0.00937823	-0.0070013
Pyruvic.acid	-0.0471962	-0.180294	0.145715	-0.173214	-0.0226967	0.521983	0.0569142	0.327978	-0.0554048	0.340149	-0.0691791	0.149072	-0.0273419	-0.012468	0.0631991	0.167543	-0.0595577	0.226815	0.181159	0.302625	0.136036	-0.24165	-0.22348	-0.104954	-0.0424588	-0.012987	-0.149624	0.0180776	-0.0434648	0.0291082	-0.0275569	-0.0217708	0.0440761	0.0319606	0.0334083	0.0387752	-0.00166644
Raffinose	-0.191816	0.219107	0.0696125	0.00084225	0.0961835	-0.0478736	0.38277	0.0317008	0.0547528	0.0805922	0.122996	0.0742101	0.0232816	0.132475	0.256081	-0.0294756	-0.0593579	-0.102201	-0.136863	0.0422409	-0.0579542	-0.0829747	0.188577	-0.0679021	-0.0245538	-0.0885424	0.0504691	0.0680864	-0.0559014	0.0645666	-0.0585241	-0.0389927	0.11365	-0.097548	0.108712	0.657435	-0.239561
Serine	-0.123251	-0.253183	-0.151688	0.0830261	0.0863698	0.0643025	0.0791546	0.133076	0.285344	-0.126375	-0.00342675	-0.433411	-0.00316914	0.0404777	0.203623	-0.378241	0.115881	0.133601	-0.0527272	0.0327316	0.109696	0.273833	-0.0753112	-0.161432	-0.231274	0.0699381	-0.355953	-0.0364229	-0.0957766	-0.0146897	0.0367211	-0.126595	-0.0175734	0.105258	0.0642603	0.0343998	-0.00760952
Spermidine	-0.0218289	-0.253212	-0.23326	0.0124368	0.312622	0.0110326	0.0443071	-0.0519949	-0.215589	0.228519	-0.0240058	0.0793283	0.191348	-0.355428	0.213892	0.103017	-0.13655	0.249977	-0.399104	-0.28923	0.0680095	0.0958643	-0.0569632	0.233284	0.00329009	-0.126174	0.0606527	-0.0287255	-0.00844708	0.0974057	0.127768	-0.0845867	0.03406	-0.0349538	-0.0368886	0.00820797	0.0246891
Succinic.acid	-0.164317	-0.142436	0.13664	0.349526	0.0314452	0.100383	-0.0143767	-0.0497254	0.00789978	-0.25928	-0.0387875	-0.0628304	-0.108237	0.0436133	0.0637606	0.171387	0.134384	-0.0650465	0.0478415	0.25885	0.0337609	0.00879303	-0.0986115	0.192629	-0.00625708	-0.498836	0.217445	0.0339755	-0.198138	-0.101444	0.356204	-0.110591	-0.139359	-0.160659	0.0849951	-0.00909132	0.0137197
Sucrose	-0.209261	0.152065	-0.139353	0.0557659	-0.0464024	0.139183	0.188316	0.0893661	-0.0476857	0.132434	-0.156354	0.077202	-0.0284223	-0.00479322	-0.0710581	-0.0823419	0.162703	0.0557722	0.136114	-0.0762582	0.165125	0.126207	0.509872	0.242983	-0.0811913	-0.242625	-0.104925	0.321067	0.0690179	-0.0421123	-0.293898	-0.0476603	-0.041494	-0.0308069	0.0747071	-0.211886	0.196694
Threitol	0.0229416	-0.114902	0.0917496	0.0994518	-0.133084	0.326782	0.147972	-0.766772	0.17855	0.220735	0.098751	-0.104866	0.313553	0.021371	-0.0556858	0.0410796	-0.0317148	-0.0172522	0.121507	-0.0132172	-0.0156685	0.0130485	0.0350055	-0.05414	-0.0582949	0.00111072	-0.0445554	-0.00948703	0.0265024	0.0106667	-0.0281828	-0.00627377	0.00468904	-0.0107213	-0.0243164	-0.0053551	-0.00465076
Threonic.acid	-0.178531	0.0627433	-0.010165	0.284319	0.140608	-0.225524	-0.0604642	-0.178721	-0.192407	-0.0482416	-0.00762326	-0.0724526	-0.0817438	-0.134605	-0.0333456	0.407478	0.209346	0.265128	-0.0919992	0.395209	-0.0809715	0.084193	-0.0368749	-0.107551	0.063596	0.236676	-0.243718	0.134016	0.017415	0.0575661	-0.290352	-0.0290733	0.0248674	-0.000663669	-0.0686527	0.0595726	-0.00166217
Threonine	-0.114735	-0.309428	-0.0786908	0.203819	0.0701685	0.192495	0.0681062	0.0430909	0.109481	-0.0888231	-0.20685	-0.157222	-0.143199	0.0445215	0.0589881	-0.0577299	-0.0193046	-0.0741978	-0.0159393	0.0955873	0.100701	-0.198058	0.27843	0.177577	0.199124	0.429463	0.393254	-0.0965655	0.0579861	0.193595	-0.0591357	0.131314	0.127145	-0.0298638	-0.194186	0.00409154	-0.0089196
Trehalose	-0.201463	0.138046	0.0928398	0.114409	0.0432365	-0.0178507	-0.072323	-0.105043	-0.421173	0.146666	0.0709652	0.0155732	-0.191604	-0.014651	-0.0552822	-0.195402	0.0180827	0.11896	0.19351	-0.0879108	0.013449	-0.0139319	0.15037	-0.130995	-0.396173	0.127967	0.0644118	-0.308868	-0.281735	0.305055	0.191073	0.113442	-0.0321874	-0.0692526	0.115242	-0.065146	0.00312316
Tyrosine	-0.0943967	-0.270867	0.113051	-0.22519	-0.174919	-0.169518	0.150562	-0.134464	-0.0898949	0.00986366	0.15431	0.241168	-0.148684	-0.137095	0.038083	0.00565782	0.354102	-0.316539	-0.0571162	0.0593331	0.37681	0.105095	-0.0416641	0.124827	0.063256	0.158668	-0.156215	0.0971271	0.00392197	0.0360722	0.230113	0.114409	0.208603	0.141598	0.140264	0.0261903	0.0678066
Valine	-0.243459	-0.0648396	-0.032924	0.0746417	-0.206421	-0.0261497	-0.0427775	0.112517	-0.0548861	0.146168	-0.0345123	-0.0630377	0.118976	0.0770392	-0.106722	-0.0197785	-0.0837902	0.107095	-0.05166	-0.0773699	-0.123955	0.101245	0.00157766	-0.0626183	0.00660923	0.146459	-0.100979	0.246725	0.0153888	-0.365006	0.316991	0.436737	0.114413	-0.437001	-0.162385	0.0702872	0.03694

### Sheet: FIG2 PCA_variances
	eigenvalue	variance.percent	cumulative.variance.percent
Dim.1	12.6298	34.1346	34.1346
Dim.2	4.77253	12.8987	47.0333
Dim.3	3.57358	9.65832	56.6916
Dim.4	2.33085	6.2996	62.9912
Dim.5	1.56623	4.23306	67.2243
Dim.6	1.25959	3.40431	70.6286
Dim.7	1.06583	2.88062	73.5092
Dim.8	0.92931	2.51165	76.0208
Dim.9	0.852724	2.30466	78.3255
Dim.10	0.761927	2.05926	80.3848
Dim.11	0.696173	1.88155	82.2663
Dim.12	0.610341	1.64957	83.9159
Dim.13	0.581051	1.57041	85.4863
Dim.14	0.546558	1.47718	86.9635
Dim.15	0.495495	1.33918	88.3026
Dim.16	0.455611	1.23138	89.534
Dim.17	0.409984	1.10806	90.6421
Dim.18	0.382837	1.03469	91.6768
Dim.19	0.332112	0.897599	92.5744
Dim.20	0.308142	0.832818	93.4072
Dim.21	0.299099	0.808375	94.2156
Dim.22	0.279153	0.754466	94.97
Dim.23	0.223632	0.60441	95.5745
Dim.24	0.216594	0.585388	96.1598
Dim.25	0.196051	0.529868	96.6897
Dim.26	0.170415	0.460582	97.1503
Dim.27	0.160739	0.434428	97.5847
Dim.28	0.142037	0.383885	97.9686
Dim.29	0.130413	0.352468	98.3211
Dim.30	0.111805	0.302175	98.6232
Dim.31	0.102839	0.277943	98.9012
Dim.32	0.0933071	0.252181	99.1534
Dim.33	0.0900993	0.243512	99.3969
Dim.34	0.0796455	0.215258	99.6121
Dim.35	0.0691073	0.186776	99.7989
Dim.36	0.0406041	0.109741	99.9087
Dim.37	0.0337976	0.0913449	100
