## Supplementary material for "Plasticity of the primary metabolome in 241 cold grown *Arabidopsis thaliana* accessions and its relation to natural habitat temperature": S_Table6

accession	distance	name
410	7.446694578	Doubravnik7
428	5.96355937	Borky1
766	9.884315559	Dja-1
768	3.572253968	Zal-1
991	9.506977769	Ale-Stenar-41-1
992	7.661435049	Ale-Stenar-44-4
997	5.010313083	Ale-Stenar-56-14
1002	7.011917497	Ale-Stenar-64-24
1061	7.266761151	Brösarp-11-135
1062	5.672621385	Brösarp-15-138
1158	4.235634969	Aledal-6-49
1254	7.088608638	Tos-82-387
1257	9.716930369	Tos-95-393
1552	4.512533256	Sku-30
4807	3.897131597	UKSW06-207
5210	4.692205478	UKSE06-432
5276	6.013893438	UKSE06-533
5651	6.075663551	UKNW06-488
5717	3.005313142	Bra-1
5726	4.546824431	Cnt-1
5772	5.151340841	Set-1
5776	4.490621849	UKID71
5779	3.421501975	UKID74
5800	5.231497709	UKID96
5832	5.509820993	App1-16
5865	2.818381441	Dra1-4
6009	5.810681887	Eden-1
6011	6.943739497	Eden-6
6012	8.2089553	Eden-7
6016	6.829485498	Eds-1
6017	7.188834558	Eds-9
6020	4.022748027	Fjä1-5
6021	3.857435249	Fjä2-4
6023	4.18327627	Fly2-1
6024	8.488380695	Fly2-2
6030	5.082148749	Grön-5
6034	4.059014647	Hov1-7
6035	2.776134494	Hov1-10
6036	6.720338839	Hov3-2
6038	6.082635169	Hov3-5
6040	6.508699021	Kni-1
6043	8.216623747	Löv-1
6064	6.949638994	Nyl-2
6069	5.180630118	Nyl-7
6070	7.352836054	Omn-1
6074	6.386166253	Ör-1
6076	5.54745187	Rev-2
6085	5.069655697	Sparta-1
6090	5.250272451	T1000
6094	5.457266714	T1040
6097	7.588297151	T1070
6099	4.744004028	T1090
6102	5.092188977	T1130
6104	2.630972193	T1160
6105	4.888042131	T450
6106	5.559385011	T460
6107	5.085886775	T470
6109	6.753707423	T510
6111	9.204758782	T530
6114	3.568669825	T570
6122	5.942976201	T670
6124	3.8188367	T690
6125	3.485043723	T710
6126	4.580418536	T720
6131	9.725114298	T780
6132	5.655200938	T790
6133	4.485300478	T800
6134	5.596225063	T810
6137	3.582255577	T850
6138	8.4479814	T860
6140	5.093652171	T880
6142	7.935710307	T900
6148	3.938676715	T960
6150	3.992562802	T980
6151	4.087131837	T990
6153	7.408844695	TAA 03
6169	4.590991693	TÅD 01
6172	14.46239225	TÅD 04
6177	5.698422227	TÄL 03
6184	7.469517112	TBÖ– 01
6192	5.151343639	TDr-5
6194	7.90446397	TDr-8
6201	7.208553948	TDr-16
6202	5.985206934	TDr-17
6203	4.855141576	TDr-18
6209	5.118816505	TEDEN 02
6210	10.7574773	TEDEN 03
6217	7.569559608	TFÄ 07
6220	9.450137309	TGR 01
6237	9.353416155	TOM 03
6240	3.880368533	TOM 06
6241	5.018773393	TOM 07
6242	4.673488017	Tomegap-2
6244	6.346874998	TRÄ 01
6258	3.459021165	TV-10
6284	3.694056444	TV-38
6396	9.6791056	UduI 4-9
6413	8.459833283	Ull3-4
6901	3.176019363	Bil-7
6909	6.173607005	Col-0
6924	2.705879714	HR-5
6932	3.773536041	Ler-1
6940	2.651671213	Mz-0
6945	3.354411326	Nok-3
6951	4.254761097	Pu2-23
6966	3.020903586	Sq-1
6969	7.772521901	Tamm-27
6974	3.302906286	Ull2-5
6976	5.50830713	Uod-7
6979	3.102476001	Wei-0
6982	4.563830411	Wt-5
6984	5.18559565	Zdr-1
7014	5.912504403	Ba-1
7026	7.016689313	Boot-1
7058	4.702641027	Bur-0
7061	4.62171496	Cal-0
7094	3.01396527	Da-0
7109	2.810638448	Ema-1
7111	6.757568974	Edi-0
7181	4.953935623	Je-0
7192	4.593360138	Kil-0
7217	3.412555321	Lm-2
7223	3.706521986	Li-2:1
7255	4.469040767	Mh-0
7298	4.24461924	Pi-0
7305	4.559787902	Pt-0
7322	7.500300942	Rsch-4
7413	4.912980092	Wil-2
7424	7.79539516	Jl-3
7471	7.976708348	RLD-1
8222	4.536636552	Lis-2
8230	4.946711836	Algutsrum
8231	6.254014099	Brö1-6
8237	8.362741576	Kävlinge-1
8239	4.912779991	PHW-3
8240	4.220087171	Kulturen-1
8241	7.457880803	Liarum
8242	7.414974145	Lillö-1
8243	4.56860172	PHW-2
8244	1.826451895	PHW-34
8247	5.901486624	San-2
8249	4.71730892	Vimmerby
8259	5.481823649	Bå5-1
8283	4.581238996	Dra3-1
8326	3.5551801	Lis-1
8335	3.293296965	Lund
8351	9.041144653	Ost-0
8365	2.610306722	Rak-2
8366	4.13144632	Rd-0
8369	3.089693839	Rev-1
8419	4.386555144	Wil-1
8422	4.250561589	Fjä1-1
9057	6.048159021	Vinslöv
9075	1.932927313	Lerik1-4
9133	5.679252256	Yeg-7
9298	3.030605521	Edi-1
9321	9.420626646	Ådal 1
9323	9.083740383	Ådal 3
9336	4.996039074	Bön 1
9339	5.086510726	Böt 1
9352	9.207503047	Död 2
9371	13.36229082	FäL 1
9386	5.180413192	Grön 12
9388	8.068216123	Grön 14
9395	6.377136158	Hal-1
9399	5.423179944	Hamm-1
9404	4.236602625	HolA-1 1
9405	8.63005846	HolA-1 2
9408	7.381473018	Kal 1
9409	2.691846273	Kia 1
9413	10.32036625	Kor 4
9416	8.231537921	Kru-3
9427	7.615591555	Näs 2
9433	5.222224577	Nyl 13
9436	5.880805894	Puk-1
9451	7.259771657	Spro 2
9452	5.120686992	Spro 3
9453	5.753940692	Stenk-2
9454	7.237869699	Stenk-3
9470	4.193251174	Tur-4
9481	5.871209277	Yst-1
9523	3.453134477	IP-Ben-0
9540	4.529462377	IP-Elb-0
9550	3.886601886	IP-Iso-4
9551	3.328003533	IP-Jim-1
9559	3.78394314	IP-Mon-5
9562	5.095775437	IP-Mur-0
9582	3.251543958	IP-Ses-0
9584	2.415429696	IP-Stp-0
9585	4.929898061	IP-Svi-0
9586	7.20759926	IP-Tam-0
9588	4.222549144	IP-Tol-7
9595	4.582668908	IP-Vdt-0
9600	2.391749743	IP-Vis-0
9611	11.1522975	Lesno-1
9621	6.680877672	Basta-3
9644	3.742123248	Zupan-1
9660	2.597649436	Sarno-1
9663	6.982432244	Teano-1
9679	2.66993085	Castelfed-1-195
9685	1.833408831	Castelfed-2-201
9701	8.222177326	Ivano-1
9705	3.365419758	Choto-1
9706	7.915659987	Dospa-1
9709	5.240789849	Zerev-1-34
9713	3.011403741	Stara-1
9717	3.247698528	Kardz-2
9726	2.84683767	Faneronemi-3
9728	4.039942054	Stiav-1
9730	5.993274619	Bela-1
9733	3.576830871	Bela-2
9762	3.083055538	Etna-2
9764	1.796693331	Qar-8a
9766	10.69966955	Westkar-4
9772	3.685839883	Hof-1
9778	1.581124836	Bach-7
9781	3.792188165	Kus2-2
9782	7.786195933	Lu3-30
9792	6.80226379	Lu4-2
9794	5.525156491	Tu-B1-2
9805	3.441620908	Pfn-10
9808	2.712664195	Tu-B2-3
9819	2.797467695	IP-Amu-0
9832	2.336505559	IP-Cat-0
9854	3.680454652	IP-Laf-1
9877	3.544408136	IP-Pdl-0
9887	3.132394075	IP-Pun-0
9888	3.365347291	IP-Pva-1
9890	4.141988398	IP-Rib-1
9902	3.194706048	IP-Usa-0
9905	2.669594211	IP-Ven-0
9917	6.71847933	RAD-21
9943	3.784262217	Cdm-0
9962	4.660485005	Galdo-1
9965	2.827177347	Mammo-2
9968	3.887446883	Timpo-1
9978	5.109146853	Vezzano-2.2
9983	2.950341845	Ciste-1
10012	3.691922732	Istisu-1
10020	6.747242665	Jl-2
15593	6.482630629	OOE3-2
